# Global effects of identity and aging on the human sperm methylome

**DOI:** 10.1101/2023.03.21.533698

**Authors:** Guilherme de Sena Brandine, Kenneth I Aston, Timothy G Jenkins, Andrew D Smith

## Abstract

As the average age of fatherhood increases worldwide, so too does the need for understanding effects of aging in male germline cells. Molecular change, including epigenomic alterations, may impact offspring. Age-associated change to DNA cytosine methylation in the cytosine-guanine (CpG) context is a hallmark of aging tissues, including sperm. Prior studies have led to accurate models that predict a man’s age based on specific methylation features in the DNA of sperm, but the relationship between aging and global DNA methylation in sperm remains opaque. Further clarification requires a more complete survey of the methylome with assessment of variability within and between individuals.

We collected sperm methylome data in a longitudinal study of ten healthy fertile men. We used whole-genome bisulfite sequencing of samples collected 10 to 18 years apart from each donor. We found that, overall, variability between donors far exceeds age-associated variation. After controlling for donor identity, we see significant age-dependent genome-wide change to the methylome. Notably, trends of change with age depend on genomic location or annotation, with contrasting signatures that correlate with gene density and proximity to centromeres and promoter regions. These molecular signatures reflect a stable process that begins in early adulthood, progressing steadily through most of the lifespan, and warrants consideration in any future study of the aging sperm epigenome.
