## supplementary tables for "Global effects of identity and aging on the human sperm methylome"

### Sheet: Table S1 - Data quality
donor	subject	age	concordant pairs	unique pairs	% concordant	% unique	error rate (edits / total mapped bases)	bisulfite conversion	% CpGs covered	Covered CpG depth	CpG mutations (estimated upper bound)	weighted methylation
D1a	D1	23	128565610	115645777	83.9456	75.5097	0.00543187	0.992241	0.834572	10.1953	307363	0.714498
D1b	D1	33	138456941	122160263	83.0214	73.2496	0.00624445	0.992797	0.839104	10.6371	310902	0.714495
D2a	D2	27	140267890	123990983	83.5727	73.8748	0.00522156	0.993272	0.838811	10.4082	316017	0.712709
D2b	D2	44	138765734	122723799	83.7813	74.0958	0.00510221	0.993163	0.838103	10.6486	313693	0.71153
D3a	D3	33	141419008	125390698	83.7022	74.2155	0.00588238	0.992135	0.839263	10.7711	318069	0.709703
D3b	D3	48	137902347	122663497	76.8408	68.3495	0.00719401	0.990353	0.841563	11.2369	317507	0.697882
D4a	D4	35	139431907	123533612	83.1364	73.6571	0.00513198	0.99078	0.84231	10.7985	298978	0.716352
D4b	D4	51	139376383	123792574	83.381	74.058	0.00537319	0.990328	0.841901	11.0002	308012	0.715992
D5a	D5	36	135774977	120915972	81.3681	72.4633	0.00623725	0.992237	0.839965	9.96838	320071	0.717195
D5b	D5	54	134796192	123825642	80.3707	73.8296	0.00615779	0.992031	0.83801	10.2684	319723	0.721699
D6a	D6	40	136210337	121214966	80.7798	71.8868	0.00674566	0.989217	0.842531	11.1815	311632	0.712199
D6b	D6	57	137389786	121927092	82.6291	73.3295	0.00548252	0.991057	0.839846	10.9001	306252	0.719103
D7a	D7	45	139669027	123877080	83.8682	74.3855	0.00554203	0.993178	0.837554	10.7475	311303	0.721202
D7b	D7	55	140090450	124019980	82.7166	73.2278	0.00565424	0.994006	0.838081	11.0655	312017	0.711572
D8a	D8	46	134230546	119321859	78.8682	70.1085	0.00574427	0.989769	0.841454	10.9149	313054	0.703182
D8b	D8	57	134336114	119293654	80.303	71.311	0.0051119	0.990197	0.841905	10.7611	310485	0.709633
D9a	D9	52	136053338	120864908	80.5301	71.5401	0.0053237	0.990279	0.84029	11.2645	312915	0.709214
D9b	D9	65	138894321	123206117	81.8064	72.5663	0.00527831	0.989581	0.84121	11.4436	308807	0.712644
D10a	D10	56	145858980	129909342	81.616	72.6913	0.00706643	0.990291	0.841408	10.93	311156	0.716667
D10b	D10	67	131244846	115828155	77.1811	68.115	0.00616235	0.992064	0.841166	9.96798	320783	0.698407

### Sheet: Table S2 - Centromere methylati
	centromeres*				rDNA
	unique		unique + ambiguous		unique		unique + ambiguous
sample	methylation (weighted)	coverage	methylation (weighted)	coverage	methylation (weighted)	coverage	methylation (weighted)	coverage
D1a	0.278583	0.240248	0.2661	0.447593	0.237844	0.0185918	0.241007	0.111171
D1b	0.284095	0.268493	0.276823	0.483014	0.260001	0.0191297	0.266484	0.114594
D2a	0.237015	0.254728	0.223173	0.466278	0.206523	0.0185554	0.20872	0.106286
D2b	0.250394	0.260384	0.242844	0.473698	0.244505	0.018572	0.245515	0.107803
D3a	0.255496	0.266208	0.242901	0.47485	0.187656	0.0161676	0.204472	0.0962967
D3b	0.270646	0.266193	0.264608	0.477025	0.231104	0.0178146	0.243899	0.103556
D4a	0.283565	0.263686	0.267919	0.476786	0.201205	0.0171883	0.22718	0.0996929
D4b	0.300839	0.263678	0.287904	0.47777	0.221531	0.0176658	0.25112	0.102718
D5a	0.294945	0.259845	0.27656	0.473148	0.149088	0.0153397	0.177562	0.0843365
D5b	0.286393	0.236715	0.274543	0.443627	0.179993	0.0159406	0.204928	0.0850929
D6a	0.301715	0.260882	0.291184	0.476364	0.222822	0.0173299	0.24259	0.100771
D6b	0.322569	0.261774	0.315383	0.477255	0.254603	0.0179106	0.274523	0.101527
D7a	0.301676	0.272459	0.289312	0.483709	0.272218	0.0176065	0.276125	0.101335
D7b	0.306735	0.26643	0.300321	0.476476	0.295225	0.0154911	0.298904	0.0913372
D8a	0.318776	0.263307	0.318783	0.472332	0.281765	0.0179501	0.304091	0.107409
D8b	0.332932	0.264266	0.33692	0.475156	0.318849	0.0175176	0.338307	0.103241
D9a	0.328831	0.259172	0.32765	0.466258	0.257072	0.017805	0.279962	0.105019
D9b	0.353362	0.264052	0.353388	0.474521	0.285888	0.0171178	0.312138	0.101089
D10a	0.296536	0.253618	0.295639	0.460158	0.245163	0.0178568	0.266661	0.105668
D10b	0.300585	0.255039	0.302634	0.461081	0.250646	0.0181454	0.274783	0.108689
* CpGs in regions defined in Table S5

### Sheet: Table S3 - Genes from Cao 2020
hypermethylated					hypomethylated
chromosome	start	end	gene		chromosome	start	end	gene
chr1	17570668	17642450	ACTL8		chr1	1485929	1620370	PRKCZ
chr1	17927917	18198544	IGSF21		chr1	2571243	2943423	PRDM16
chr1	164548250	164703069	LMX1A		chr1	2959430	2988135	ARHGEF16
chr1	164747270	164791474	RXRG		chr1	4168332	4306459	AJAP1
chr1	191663985	191714313	RGS21		chr1	5387040	5518251	NPHP4
chr1	191922967	191927219	RGS1		chr1	11192422	11198481	FBXO2
chr1	197898963	198017392	PTPRC		chr1	11198458	11207382	FBXO44
chr1	212294329	212517839	RPS6KC1		chr1	11235764	11269932	DRAXIN
chr1	213227549	213281050	PROX1		chr1	11280230	11294863	AGTRAP
chr1	213520679	213576627	SMYD2		chr1	16603251	16656036	NBPF1
chr1	214863290	215663779	USH2A		chr1	16732377	16783391	CROCC
chr1	215743579	216378774	ESRRG		chr1	19162309	19308992	CAPZB
chr1	223623488	223929352	CNIH3		chr1	26701223	26702527	SFN
chr1	224118325	224587576	DNAH14		chr1	32109168	32144081	LCK
chr1	236453198	237245297	RYR2		chr1	32149999	32191544	HDAC1
chr1	237293714	237302152	ZP4		chr1	109282345	109308548	CELSR2
chr10	1174041	1734916	ADARB2		chr1	111770802	111782899	DDX20
chr10	3068648	3138082	PFKP		chr1	111785560	112004582	KCND3
chr10	3779894	3789103	KLF6		chr1	114100937	114165509	SYT6
chr10	4826533	4848395	AKR1E2		chr1	154334150	154346460	THBS3
chr10	6394272	6580768	PRKCQ		chr1	154347257	154352402	MTX1
chr10	7158400	7411442	SFMBT2		chr1	242667065	242911895	SDCCAG8
chr10	22553889	22733579	PIP4K2A		chr1	242900034	243266582	AKT3
chr10	22947063	23057478	ARMC3		chr1	246150882	246194527	SCCPDH
chr10	23114572	23140973	MSRB2		chr1	246270495	246363018	AHCTF1
chr10	23459206	23462509	OTUD1		chr10	8055567	8076094	GATA3
chr10	23714869	24566404	KIAA1217		chr10	72966864	73088203	ASCC1
chr10	26462981	26592541	APBB1IP		chr10	73144949	73147062	DDIT4
chr10	26722731	26768706	PDSS1		chr10	101618752	101713301	PAX2
chr10	33206292	33363487	NRP1		chr10	102014684	102021174	TLX1
chr10	116951014	117168680	GFRA1		chr10	102110348	102112818	LBX1
chr10	118898957	118940990	RAB11FIP2		chr11	2534331	2938424	KCNQ1
chr10	119485135	119490787	PRLHR		chr11	2972458	2975017	CDKN1C
chr10	126894887	127270982	ADAM12		chr11	8764545	8771626	RPL27A
chr10	127307174	127553313	C10orf90		chr11	63900583	63906517	RCOR2
chr10	132840099	132900087	PPP2R2D		chr11	69059172	69101661	TPCN2
chr11	5103428	5104364	OR52J3		chr11	69658030	69671351	CCND1
chr11	31924846	31953767	PAX6		chr11	69826889	69836324	FGF3
chr11	32226945	32241596	RCN1		chr11	70002958	70204739	ANO1
chr11	110587260	110723194	ARHGAP20		chr11	70418950	70456993	CTTN
chr11	111308734	111318916	COLCA2		chr11	70488278	71178966	SHANK2
chr11	114689828	114718360	NXPE2		chr11	75351902	75362712	KLHL35
chr11	115182090	115517534	CADM1		chr11	75364148	75455458	GDPD5
chr11	124005285	124006406	OR10S1		chr11	115182090	115517534	CADM1
chr11	124064623	124069936	OR10G7		chr12	53920392	53924445	HOXC12
chr11	124211892	124217332	OR10D3		chr12	53938617	53943153	HOXC11
chr11	130484366	130512366	ADAMTS15		chr12	53950653	53955785	HOXC10
chr11	131406500	132375341	NTM		chr12	54145926	54154492	SMUG1
chr11	132453522	133574050	OPCML		chr12	54197515	54246699	CBX5
chr12	66326882	67048770	GRIP1		chr12	57587745	57594370	SLC26A10
chr12	67248744	67299478	CAND1		chr12	57591627	57601420	B4GALNT1
chr12	81057044	81240187	ACSS3		chr12	106026097	106101716	NUAK1
chr12	81236955	81738412	PPFIA2		chr12	106200875	106211009	CKAP4
chr12	96881011	96927469	NEDD1		chr12	122017687	122057841	BCL7A
chr12	98488848	98523648	TMPO		chr12	122074569	122143121	MLXIP
chr12	98618229	98708377	APAF1		chr12	124326822	124572906	NCOR2
chr12	102157594	102158969	PMCH		chr12	124782133	124869001	SCARB1
chr12	102357014	102441796	IGF1		chr13	29935579	29986538	ALOX5AP
chr12	102918497	102921335	ASCL1		chr13	108981230	109015226	IRS2
chr12	103548544	103728010	STAB2		chr13	111310636	111315193	SOX1
chr12	128885133	129016644	GLT1D1		chr13	111623522	111681824	SPACA7
chr12	129103058	129940259	TMEM132D		chr14	18625274	18628398	CBLN3
chr13	56848041	56945624	PCDH17		chr15	38700455	38709981	VPS18
chr13	93640357	93752911	DCT		chr15	38735322	38745058	DLL4
chr13	104686090	104711261	DAOA		chr16	731279	733889	HAGHL
chr14	22964719	22968210	FOXG1		chr16	24816492	24849790	RBBP6
chr14	23774514	24125722	PRKD1		chr16	24887132	25103177	TNRC6A
chr14	27135796	28001533	NPAS3		chr17	7621869	7737847	DNAH2
chr14	28121429	28148293	EGLN3		chr17	43654764	43655844	COA3
chr14	30014072	30059698	BRMS1L		chr17	43656000	43668726	CNTD1
chr14	30487900	30509973	MBIP		chr17	45044906	45052987	ATXN7L3
chr14	31778685	31784378	FOXA1		chr17	45058142	45074402	UBTF
chr14	32396602	32401766	SSTR1		chr17	49454846	49457369	HOXB5
chr14	50324185	50507449	PELI2		chr17	49459342	49468579	HOXB6
chr14	50785540	50855286	TMEM260		chr17	60909739	60947875	HEATR6
chr14	56019034	56319770	SYT16		chr17	61018932	61047969	CA4
chr14	56906443	57253090	KCNH5		chr17	79250299	79254447	SOCS3
chr14	82225762	82235439	GPR65		chr17	84099993	84115581	METRNL
chr14	82400735	82547879	KCNK10		chr18	79214395	79233545	SALL3
chr14	91029171	91113426	VRK1		chr18	79318533	79632317	ATP9B
chr15	23416496	23603923	ATP10A		chr19	2401415	2403377	TIMM13
chr15	24283986	24515087	GABRB3		chr19	4954508	5140176	KDM4B
chr15	44992007	45582270	SEMA6D		chr19	5192101	5327425	PTPRS
chr15	45929093	45950765	SLC24A5		chr19	10639178	10644407	S1PR5
chr15	57460849	57491038	BNIP2		chr19	18728302	18741874	CRLF1
chr15	57805996	57809133	FOXB1		chr19	18747942	18756107	TMEM59L
chr15	83511456	83547035	KLHL25		chr19	35906726	36042546	PEPD
chr15	83834386	84784062	AGBL1		chr19	36142648	36294279	CHST8
chr15	88860309	89063343	SV2B		chr19	38284114	38287764	IGFLR1
chr15	89615457	89934870	SLCO3A1		chr19	43036568	43038895	TTC9B
chr15	91994663	92247994	MCTP2		chr19	43050811	43105845	AKT2
chr15	94548067	94550248	SPATA8		chr19	44702670	44749424	ARHGEF1
chr15	95726357	95739492	ARRDC4		chr19	44776065	44778704	RABAC1
chr15	96412911	96728919	IGF1R		chr19	52062114	52067422	KCNA7
chr16	6048843	7744948	RBFOX1		chr19	52421177	52426566	GFY
chr16	8559017	8623032	TMEM114		chr19	52426979	52439104	SLC17A7
chr16	19787482	19816404	GPRC5B		chr19	58170548	58182414	EPS8L1
chr16	19959032	20004824	GPR139		chr19	58185407	58211313	PPP1R12C
chr16	25968487	26414068	HS3ST4		chr2	27093109	27112291	AGBL5
chr16	27482138	27500381	KDM8		chr2	27112144	27113327	OST4
chr16	67435306	67824205	CDH8		chr2	38672992	38743547	GALM
chr16	77935413	77988777	PMFBP1		chr2	38752383	38760281	SRSF7
chr16	78600696	79709756	ZFHX3		chr2	105315295	105319755	POU3F3
chr16	80114597	80124072	PSMD7		chr2	219478564	219481797	CRYBA2
chr16	85650173	85657071	MAF		chr2	221903095	222059275	EPHA4
chr16	86602398	86612488	DYNLRB2		chr2	222684992	222784124	PAX3
chr16	88691275	89866370	CDH13		chr20	9111632	9523716	PLCB4
chr16	89873706	89885464	HSBP1		chr20	9557492	9573427	LAMP5
chr17	12899078	12925488	ELAC2		chr20	47854354	47865910	CD40
chr17	13401202	13509113	HS3ST3A1		chr20	47909791	48044527	CDH22
chr17	37587926	37595313	MRM1		chr20	48632936	48926940	EYA2
chr17	37924528	37931669	LHX1		chr20	48947313	49094980	ZMYND8
chr17	41725617	41731542	KRT12		chr20	52774232	52793685	KCNG1
chr17	41740197	41749557	KRT20		chr20	53157542	53333581	NFATC2
chr17	41842175	41851596	KRT40		chr20	64206780	64224245	RBBP8NL
chr17	56627169	56699281	PCTP		chr20	64260441	64272970	GATA5
chr17	57469820	57471732	NOG		chr22	51056465	51061530	KLHDC7B
chr17	58130925	58557947	MSI2		chr3	46728201	46733954	PRSS50
chr17	58617753	58618558	CCDC182		chr3	198221390	198250329	PPP1R2
chr17	67172338	67686559	PRKCA		chr3	198275775	198291015	APOD
chr17	67710938	67770522	CACNG5		chr4	1401205	1404716	NKX1-1
chr18	27100537	27379358	CHST9		chr4	1637118	1682190	FAM53A
chr18	28145853	28372130	CDH2		chr4	3765282	3767445	ADRA2C
chr18	44871238	45259841	SETBP1		chr4	4158165	4196359	OTOP1
chr18	45359239	45874622	SLC14A2		chr4	6881402	7004950	TBC1D14
chr18	51231925	51286759	SMAD4		chr4	7012683	7014836	CCDC96
chr18	51376317	51399436	MEX3C		chr4	176865881	176870021	HAND2
chr18	52543077	53739020	DCC		chr4	177623749	177673220	CEP44
chr18	72963773	73089445	NETO1		chr4	187141450	187367423	STOX2
chr18	74294327	74368800	FBXO15		chr4	187432562	187561688	ENPP6
chr18	79214395	79233545	SALL3		chr4	189934524	190070562	FAT1
chr19	34864227	34906309	ZNF507		chr5	438417	462555	EXOC3
chr2	5713810	5722812	SOX11		chr5	465264	518871	SLC9A3
chr2	6862070	6888137	CMPK2		chr5	14080498	14449245	TRIO
chr2	6938910	7097926	RNF144A		chr5	67418472	67991744	MAST4
chr2	57912291	58164754	VRK2		chr5	68001760	68018951	CD180
chr2	68873353	68883842	BMP10		chr5	176201849	176254534	HRH2
chr2	68957642	68965305	GKN2		chr5	178758756	178783105	PHYKPL
chr2	124462751	125358980	CNTNAP5		chr5	178787900	179142365	COL23A1
chr2	143577713	144216567	ARHGAP15		chr6	1472915	1476901	FOXC1
chr2	144386084	144781108	GTDC1		chr6	1486809	2109239	GMDS
chr2	156777127	156785409	NR4A2		chr6	3137375	3325795	SLC22A23
chr2	157980199	158081964	ACVR1C		chr6	3591564	3620651	PXDC1
chr2	158189879	158329404	ACVR1		chr6	30517300	30537211	DHX16
chr2	160557538	160657754	ITGB6		chr6	30540594	30551413	PPP1R18
chr2	160729617	160951341	RBMS1		chr6	31473759	31490814	PRRC2A
chr2	162775429	162819783	GCA		chr6	31492069	31505694	BAG6
chr2	162828066	163295631	KCNH7		chr6	31824379	31834652	STK19
chr2	165926989	166146740	CSRNP3		chr6	31894356	31962530	TNXB
chr2	166204961	166251751	GALNT3		chr6	31968455	31981438	ATF6B
chr2	166330865	166411321	TTC21B		chr6	32662091	32666054	PSMB8
chr2	166442173	166606734	SCN1A		chr6	170567395	170606595	THBS2
chr2	178963250	178999257	PLEKHA3		chr6	170810804	171055943	WDR27
chr2	179008782	179290485	TTN		chr6	171105551	171135403	ERMARD
chr2	225881562	226185592	NYAP2		chr6	171640899	171649769	DLL1
chr2	227283016	227481905	RHBDD1		chr7	1340555	1345014	UNCX
chr2	227485407	227646963	COL4A4		chr7	1545545	1571603	MICALL2
chr2	229506577	229753882	PID1		chr7	6696619	6708547	ZDHHC4
chr2	229840189	230197123	DNER		chr7	6734791	6743476	ZNF853
chr2	238917064	238942362	ASB1		chr7	27378787	27383816	EVX1
chr2	239338723	239402179	TWIST2		chr7	27661819	27799261	HIBADH
chr20	10261694	10350292	SNAP25		chr7	101842443	101848256	PCOLCE
chr20	10444019	10477226	MKKS		chr7	132044972	132048483	KLF14
chr20	42417333	42420722	MAFB		chr7	132427606	132814224	MKLN1
chr20	61742678	61798785	CDH26		chr8	8537205	8842990	XKR6
chr20	63037437	63731679	CDH4		chr8	8899171	8974128	PINX1
chr21	25276335	25325475	ADAMTS5		chr8	22388370	22405000	HR
chr21	27664830	27727787	BACH1		chr9	34639595	34647613	ARID3C
chr21	27902774	28305893	GRIK1		chr9	143097579	143101684	QRFP
chr21	35747887	35908739	DYRK1A		chr9	143107311	143144126	FIBCD1
chr21	35989770	36299971	KCNJ6		chr9	144793809	144801451	BARHL1
chr22	27084627	27093286	CRYBA4		chr9	144881254	144906173	GTF3C4
chr22	28209591	28263071	MN1
chr3	188581	401277	CHL1
chr3	1086755	1398549	CNTN6
chr3	21422673	21761443	ZNF385D
chr3	23208134	23596988	UBE2E2
chr3	23950060	23985372	NR1D2
chr3	24121635	24500130	THRB
chr3	26625371	26713383	LRRC3B
chr3	27108643	27371532	NEK10
chr3	30728665	30897141	GADL1
chr3	31535390	31640070	STT3B
chr3	35639531	35795160	ARPP21
chr3	36381994	36549211	STAC
chr3	140504919	140506939	SOX14
chr3	140739478	140774309	CLDN18
chr3	143425370	143448461	TRIM42
chr3	143689288	143728462	SLC25A36
chr3	152716277	152722269	PFN2
chr3	153159593	153217686	TSC22D2
chr3	154087844	154135691	P2RY12
chr3	154193222	154296319	IGSF10
chr4	16142385	16208342	TAPT1
chr4	16483291	16880253	LDB2
chr4	20677959	20734540	PACRGL
chr4	20710284	21930631	KCNIP4
chr4	23773790	24454625	PPARGC1A
chr4	24509188	24566252	DHX15
chr4	73578063	73590918	CSN3
chr4	73674477	73676614	CABS1
chr4	93210757	93285868	MMRN1
chr4	116013979	116692458	ANK2
chr4	116759792	117070469	CAMK2D
chr4	137518797	137524254	PABPC4L
chr4	141487563	141565813	SLC7A11
chr4	157105098	157113596	SFRP2
chr4	157563482	157823579	DCHS2
chr4	185585192	186144894	TENM3
chr4	186233648	186261170	DCTD
chr4	188844191	188876603	PDLIM3
chr4	188926306	189297353	SORBS2
chr5	5067963	5247892	ADAMTS16
chr5	32804527	32905709	NPR3
chr5	147049015	147052062	GPR151
chr5	147116636	147617597	PPP2R2B
chr5	167513668	168798988	TENM2
chr5	168826514	169007094	WWC1
chr6	9573687	10079948	OFCC1
chr6	10264406	10287386	TFAP2A
chr6	23997882	24019208	NRSN1
chr6	47623815	47668165	OPN5
chr6	47698466	47952968	PTCHD4
chr6	131560799	131637851	TMEM200A
chr6	132022468	132032200	SMLR1
chr6	158623183	158920181	ZDHHC14
chr6	159069177	159191298	SNX9
chr7	14023216	14123457	ETV1
chr7	14277078	15107587	DGKB
chr7	40292461	41018559	SUGCT
chr7	41843511	41861485	INHBA
chr7	81993842	82173749	SEMA3C
chr7	82951059	83022099	HGF
chr7	83197631	83695210	CACNA2D1
chr7	84005230	84414103	PCLO
chr7	109241995	109321407	LAMB1
chr7	109341794	109448507	LAMB4
chr7	136539791	136566564	STRA8
chr7	136669703	136817325	CNOT4
chr7	156983126	156995607	SHH
chr8	1823633	1924189	MYOM2
chr8	37060431	37212188	KCNU1
chr8	37972156	37976394	ZNF703
chr8	81712113	81716359	FABP5
chr8	81871923	81879037	PMP2
chr8	123912825	124105660	ZHX2
chr8	136575310	136765545	KHDRBS3
chr9	15475997	15522882	PSIP1
chr9	16421368	16882518	BNC2
chr9	86650611	86846447	RORB
chr9	86875551	87041025	TRPM6
chr9	127085793	127123084	TNFSF8
chr9	127212161	127310465	TNC
chr9	137947323	138172756	PBX3
chr9	138532594	138712489	MVB12B
chrX	139089453	139110579	CDR1

### Sheet: Table S4 - Hypomethylated valle
	HMRs (entire genome)			HMRs (excluding centromeres*)
sample	coverage	count	size	coverage	count	size	methylation (inside HMRs)	methylation (outside HMRs)
D1a	239367708	86792	2757.95	128157155	73269	1749.13	0.099867	0.869258		* HMRs calculated using CpGs outside of the regions shown in Table S5
D1b	247386219	87210	2836.67	126286743	72731	1736.35	0.103031	0.873842
D2a	246016690	87447	2813.32	126521898	72318	1749.52	0.099049	0.86167
D2b	242989584	85560	2839.99	123936495	70313	1762.64	0.095843	0.86423
D3a	251179831	84288	2980.02	129731629	70183	1848.48	0.101128	0.868645
D3b	247814809	82364	3008.78	125965891	68597	1836.32	0.097132	0.848729
D4a	243875157	83050	2936.49	123332096	69474	1775.23	0.106553	0.870004
D4b	242431325	82316	2945.13	122831924	68460	1794.21	0.105868	0.873601
D5a	240179755	80632	2978.72	122036145	66759	1828.01	0.109965	0.861074
D5b	233321136	79692	2927.79	120812404	65520	1843.9	0.094455	0.865122
D6a	230821549	81683	2825.82	116027533	67337	1723.09	0.104491	0.870285
D6b	227406181	80686	2818.41	115282885	66053	1745.31	0.106315	0.875039
D7a	246204604	84557	2911.7	126845143	69983	1812.51	0.104576	0.875312
D7b	243304526	84110	2892.69	124672049	68922	1808.89	0.098953	0.870185
D8a	231546258	80327	2882.55	117095442	65902	1776.81	0.099733	0.85538
D8b	229973413	79468	2893.91	116709498	65179	1790.6	0.104729	0.855229
D9a	227276101	76974	2952.63	113902703	62414	1824.95	0.101178	0.860316
D9b	225019200	76231	2951.81	113531939	61698	1840.12	0.105789	0.862948
D10a	240369207	83383	2882.71	122419723	69516	1761.03	0.106626	0.865322
D10b	234298842	81168	2886.59	120741910	67599	1786.15	0.106538	0.845961

### Sheet: Table S5 - centromere regions i
regions defined as “inside centromeres”				regions excluded from HMR and PMD analyses
chromosome	start	end		chromosome	start	end
chr1	121405145	121406286		chr1	121405145	144008994
chr1	121619169	121788213		chr10	38527422	43443011
chr1	121790362	126838321		chr11	48819609	55197726
chr1	126840458	126848989		chr12	30997656	38541929
chr1	126877724	126880325		chr13	0	20485259
chr1	126907665	127715077		chr14	0	13671143
chr1	127754463	127760085		chr15	0	22489964
chr1	127766517	127775625		chr16	32625033	52263389
chr1	127800809	127804664		chr17	20527834	28139193
chr1	127807588	127809727		chr18	11350790	19882478
chr1	127862755	127864134		chr19	19876180	30396484
chr1	127881255	127883385		chr2	87403406	98345164
chr1	127895876	127898505		chr20	25835813	37114981
chr1	128009850	128783775		chr21	0	12418454
chr1	128800795	128803475		chr22	0	20037050
chr1	128837036	128837233		chr3	90339372	96498140
chr1	128876917	128901447		chr4	49050159	57435402
chr1	128920455	128923144		chr5	46161727	51082874
chr1	128947979	128950883		chr6	57216843	62665581
chr1	128984411	128987091		chr7	55900922	66709007
chr1	129004109	142242033		chr8	43506737	48466602
chr1	142280930	142286351		chr9	40119875	81269165
chr1	142307777	142310837		chrX	57362331	61247454
chr1	142569057	142570746		chrY	21838	62453637
chr1	142610609	142613454
chr1	143148263	143150141
chr1	143423529	143424993
chr1	143742419	143743494
chr1	144007117	144008994
chr10	38527422	38654452
chr10	38658855	38659959
chr10	38797521	38806963
chr10	38843946	38989004
chr10	39010294	39011571
chr10	39037052	39038528
chr10	39068402	41933458
chr10	41935290	42061843
chr10	42062303	42982864
chr10	42987255	42990929
chr10	43025928	43028494
chr10	43042055	43048390
chr10	43053137	43055549
chr10	43103506	43106378
chr10	43172682	43200504
chr10	43442772	43443011
chr11	48819609	49118925
chr11	50290423	50295963
chr11	50477709	50480166
chr11	50537299	54487965
chr11	54681429	55197726
chr11	55212211	55216869
chr12	30997656	31000798
chr12	34085570	34085868
chr12	34087287	34087435
chr12	34088798	34089596
chr12	34156787	37376020
chr12	37474257	37487829
chr12	37488563	37492437
chr12	37492727	37500838
chr12	37548352	37997178
chr12	38101271	38113553
chr12	38541490	38541929
chr13	0	5152650
chr13	5264112	5266737
chr13	5270328	5271696
chr13	5325025	5327159
chr13	5330083	5333927
chr13	5338346	5358151
chr13	5369400	5424523
chr13	5448211	5450627
chr13	5455783	5467957
chr13	5638362	5650823
chr13	5770548	9356166
chr13	9389035	9405275
chr13	9429676	9433528
chr13	9436457	9438504
chr13	9594120	9891532
chr13	9940993	9967744
chr13	10154534	10157059
chr13	10165986	10407295
chr13	10425695	10428614
chr13	10451876	10455552
chr13	10456388	10469104
chr13	10479035	10480398
chr13	10497523	10499652
chr13	10512131	10513010
chr13	10513356	10769666
chr13	10961021	10970443
chr13	10987609	10989461
chr13	11021233	11023216
chr13	11048571	11049299
chr13	11070649	11490233
chr13	11615705	11621148
chr13	11700049	11709200
chr13	11737545	11948431
chr13	12068771	12070712
chr13	12084441	12085439
chr13	12301366	12440010
chr13	12718342	12735050
chr13	12836659	12842110
chr13	12968162	13410442
chr13	13433611	13434116
chr13	13444402	13444624
chr13	13694067	13700989
chr13	13923837	17576696
chr13	17710409	17720072
chr13	17959655	17960517
chr13	18004818	18005403
chr13	18137682	18139572
chr13	20484601	20485259
chr14	0	225617
chr14	230957	234807
chr14	260746	632814
chr14	740363	1453417
chr14	1565957	1567205
chr14	1570796	1572164
chr14	1625478	1627614
chr14	1630538	1634388
chr14	1658892	1662773
chr14	1663585	1665185
chr14	1682156	1755893
chr14	1779757	1782280
chr14	1787439	1799664
chr14	1969079	1981517
chr14	2099537	2825763
chr14	2860329	2876512
chr14	2900972	2904824
chr14	2907757	2909807
chr14	2955856	2962147
chr14	3069165	3371795
chr14	3421271	3448003
chr14	3616871	3903531
chr14	3943532	3948059
chr14	3959672	3961776
chr14	3981870	3983236
chr14	3993446	3996350
chr14	4020781	4035909
chr14	4086229	4358753
chr14	4374370	4377796
chr14	4526458	4551414
chr14	4662667	4924998
chr14	4974093	5593325
chr14	5699702	5705560
chr14	5718045	5720181
chr14	5737307	5738656
chr14	5791601	5793723
chr14	5796647	5800474
chr14	5824968	5835013
chr14	5841450	5846873
chr14	5886566	5939240
chr14	5997299	5997583
chr14	6007867	6008372
chr14	6031537	6442583
chr14	6559657	6565138
chr14	6666811	6682281
chr14	6960007	6988409
chr14	7205438	7206435
chr14	7220145	7222087
chr14	7342312	7614054
chr14	7642456	7651614
chr14	7730544	7735996
chr14	7861537	8315216
chr14	8336545	8337273
chr14	8362704	8364470
chr14	8381647	8384690
chr14	8432916	8434937
chr14	8477008	8477831
chr14	8604781	8606018
chr14	8649801	8651571
chr14	8700904	8704045
chr14	8720107	8723407
chr14	8750209	8751019
chr14	8772611	9410459
chr14	9532583	9537974
chr14	9546814	9565812
chr14	9641816	9650986
chr14	9680573	9857282
chr14	9885813	9894992
chr14	9968887	9974308
chr14	10067391	12783540
chr14	12923915	13047417
chr14	13088420	13094623
chr14	13355135	13356143
chr14	13470156	13483436
chr14	13544095	13556145
chr14	13670135	13671143
chr15	0	6007
chr15	69641	161466
chr15	161973	164114
chr15	164142	170289
chr15	187614	191464
chr15	331905	1664622
chr15	1775887	1778560
chr15	1782164	1783533
chr15	1836850	1838985
chr15	1841907	1845474
chr15	1870275	2058686
chr15	2075682	2164545
chr15	2188255	2190896
chr15	2196050	2208273
chr15	2375935	2388410
chr15	2506442	4715610
chr15	4748438	4764748
chr15	4789157	4793009
chr15	4795938	4797985
chr15	4843967	4846912
chr15	4953627	5251163
chr15	5300649	5327443
chr15	5527068	14431199
chr15	14556514	14561972
chr15	14640870	14650039
chr15	14674291	14776838
chr15	14924602	14930017
chr15	14938892	14990182
chr15	15061026	15069957
chr15	15098161	16555605
chr15	16606151	16608673
chr15	16664460	17742569
chr15	17802623	17803085
chr15	17847229	17848649
chr15	18004794	18015058
chr15	20712066	20733976
chr15	22489670	22489964
chr16	32625033	32626021
chr16	32652620	32652865
chr16	32665872	32666160
chr16	32669334	32702325
chr16	32747526	32751486
chr16	32894438	32894883
chr16	32897683	33006667
chr16	33014571	33014778
chr16	33065531	33065832
chr16	33078458	33078704
chr16	33105288	33106276
chr16	33225114	33225935
chr16	33254078	33256757
chr16	33437708	33438331
chr16	33472263	33473264
chr16	33592843	33593831
chr16	33620415	33620661
chr16	33633298	33633609
chr16	33636789	33669365
chr16	33714217	33718199
chr16	33945143	33945332
chr16	34181766	34182371
chr16	34216319	34217388
chr16	34338858	34339846
chr16	34366440	34366686
chr16	34379686	34379976
chr16	34431452	34431659
chr16	34439565	34577605
chr16	34725219	34731720
chr16	34776668	34779228
chr16	34813748	34815594
chr16	34824062	34827380
chr16	34850231	34853968
chr16	35342872	35343073
chr16	35586973	35587482
chr16	35622336	35623355
chr16	35634414	35696235
chr16	35710518	35720670
chr16	35743653	35841873
chr16	35844950	37851967
chr16	37858009	37892864
chr16	37916494	37952082
chr16	37974678	37997693
chr16	38014959	38017447
chr16	38028998	38213677
chr16	38214097	38214897
chr16	38332941	38342053
chr16	38342360	38382785
chr16	38392323	38405092
chr16	38413478	38479465
chr16	38555940	38573057
chr16	38599608	38600382
chr16	38630731	38634286
chr16	38677908	38680406
chr16	38699158	38701304
chr16	38756844	38766326
chr16	38802241	38802346
chr16	38820676	38833193
chr16	38983754	38988702
chr16	39166262	39183175
chr16	39186514	39187244
chr16	39207315	39237710
chr16	39261510	39275100
chr16	39357045	39434363
chr16	39457429	39471987
chr16	39496532	52219756
chr16	52223887	52227083
chr16	52260530	52263389
chr17	20527834	20528114
chr17	21521740	21523556
chr17	21525118	21525504
chr17	21528106	21528300
chr17	21602233	21604603
chr17	21612705	21613222
chr17	21622145	21636090
chr17	21811486	21815296
chr17	21822079	22293542
chr17	22322414	22398289
chr17	22415469	22415696
chr17	22421918	22424953
chr17	22431675	22533864
chr17	22556782	22558028
chr17	22577972	22580070
chr17	22683125	22694673
chr17	22712206	22715282
chr17	22893753	22930914
chr17	22955415	22955609
chr17	22958213	22958601
chr17	22960167	22967877
chr17	23036430	23101337
chr17	23346722	23381519
chr17	23400425	23400936
chr17	23407373	27656567
chr17	27669956	27671814
chr17	27705372	27706726
chr17	27711623	27715433
chr17	27722222	27881606
chr17	28089293	28139193
chr18	11350790	11351416
chr18	11465046	11465507
chr18	14413761	14415124
chr18	14497035	14502444
chr18	15171686	15171789
chr18	15326329	15327876
chr18	15358998	15359690
chr18	15396506	15407322
chr18	15542725	21125454
chr19	19876180	19882478
chr19	19890617	19893987
chr19	21004104	21054306
chr19	21105598	21111981
chr19	21624311	21637430
chr19	21731822	21736438
chr19	21977380	21989700
chr19	22012547	22018610
chr19	22028914	22031730
chr19	22038462	22041401
chr19	22043987	22050016
chr19	22053634	22062685
chr19	22065310	22075423
chr19	22164092	22175070
chr19	22178122	22188795
chr19	22271329	22276297
chr19	22377219	22385532
chr19	22391079	22399428
chr19	22461811	22490951
chr19	22852336	22879231
chr19	22951010	22968769
chr19	23056259	23079454
chr19	23155143	23166589
chr19	23178466	23204645
chr19	23230233	23238415
chr19	23390230	23399433
chr19	23440971	23462446
chr19	23537413	23546119
chr19	23595709	23609510
chr19	23659735	23664970
chr19	23667968	23671523
chr19	23680190	23687025
chr19	23698636	23705407
chr19	23800706	23800807
chr19	23828034	23828541
chr19	23909619	23930466
chr19	24033861	24054350
chr19	24121675	24142354
chr19	24197040	24224098
chr19	24331901	24347983
chr19	24352656	25684039
chr19	25690098	30273600
chr19	30279235	30299402
chr19	30381631	30382355
chr19	30388554	30396484
chr2	87403406	87443522
chr2	89350757	89383323
chr2	89384883	89417214
chr2	89421410	89422078
chr2	89685523	89695350
chr2	89725009	89763207
chr2	89782161	89785482
chr2	89819164	89821733
chr2	89838797	89862611
chr2	89879677	89882246
chr2	89915927	89919206
chr2	89937668	90016776
chr2	90319374	90320019
chr2	90324213	90396446
chr2	90843357	90909680
chr2	90933822	90937262
chr2	90970871	90972985
chr2	90991502	91610549
chr2	91627604	91630167
chr2	91663683	91666107
chr2	91690660	91709494
chr2	91998568	92000142
chr2	92202030	92202605
chr2	92232005	92233600
chr2	92260924	92263505
chr2	92267959	94695067
chr2	94778753	94779490
chr2	94812952	94815263
chr2	94832368	94863780
chr2	94880912	94883222
chr2	94916691	94917678
chr2	95001216	95077539
chr2	95265161	95270866
chr2	95294883	95296231
chr2	95403721	95405500
chr2	95408477	95412316
chr2	96049774	96052330
chr2	96402192	96449090
chr2	96495379	96498974
chr2	97694089	97724161
chr2	97772254	97776878
chr2	97945141	97949797
chr2	98345037	98345164
chr20	25835813	25838864
chr20	25856576	25873890
chr20	25969294	25996401
chr20	26059067	26068845
chr20	26086806	26089932
chr20	26254237	26255521
chr20	26280174	26341078
chr20	26343418	29521051
chr20	29615123	29617314
chr20	29617913	29620489
chr20	29695615	29704793
chr20	29728546	29953429
chr20	29985935	29993791
chr20	30084282	30089613
chr20	30101853	30104076
chr20	30124536	30125904
chr20	30207383	30209520
chr20	30212432	30216278
chr20	30234796	30241322
chr20	30253584	30259743
chr20	30355467	30360955
chr20	30458423	30460154
chr20	30509640	30534385
chr20	30626977	30924611
chr20	30949108	30958281
chr20	31038365	31043346
chr20	31066075	31069161
chr20	31177620	31179341
chr20	31213889	31225994
chr20	31318522	31366248
chr20	31389166	31392753
chr20	31463338	31492598
chr20	31501399	31506831
chr20	31625006	32969590
chr20	34784173	34784555
chr20	37114911	37114981
chr21	0	2999
chr21	65354	223691
chr21	224198	231947
chr21	249841	253690
chr21	293068	294301
chr21	314493	316675
chr21	329690	334605
chr21	446242	2132547
chr21	2245842	2247072
chr21	2250668	2252036
chr21	2305364	2307506
chr21	2310429	2314274
chr21	2341094	2342787
chr21	2342952	2372001
chr21	2388338	2400429
chr21	2472263	2534060
chr21	2556159	2559178
chr21	2573180	2575055
chr21	2692050	2762174
chr21	2785899	2788305
chr21	2793445	2805667
chr21	2976159	2988590
chr21	3108298	5612715
chr21	5613027	5618121
chr21	5652611	5667308
chr21	5671424	5673372
chr21	5719396	5720632
chr21	5720636	5724774
chr21	5832026	6334841
chr21	6383977	6494491
chr21	6533459	6549713
chr21	6574818	6578668
chr21	6588886	6590244
chr21	6607521	6609671
chr21	6622145	6623401
chr21	6623402	6624776
chr21	6665005	6892025
chr21	6900950	6903594
chr21	7042262	7052233
chr21	7101753	7390654
chr21	7497101	7502977
chr21	7515462	7517598
chr21	7534723	7536072
chr21	7589024	7591147
chr21	7594065	7597823
chr21	7622978	7632453
chr21	7638878	7644359
chr21	7684062	7794709
chr21	7986294	7995729
chr21	8012803	8014655
chr21	8046431	8048414
chr21	8073769	8074497
chr21	8095838	8551812
chr21	8677265	8682709
chr21	8761635	8770801
chr21	8799240	9022780
chr21	9143157	9145062
chr21	9158761	9159761
chr21	9375566	9453313
chr21	9731827	9748432
chr21	9850293	9855710
chr21	9981828	10475882
chr21	10499051	10499556
chr21	10509850	10510072
chr21	10801147	11341385
chr21	11466496	11476107
chr21	12190395	12195875
chr21	12252109	12253410
chr21	12413680	12418454
chr22	0	4578
chr22	67032	226744
chr22	226952	230153
chr22	248029	251879
chr22	277758	349847
chr22	459516	3634820
chr22	3746133	3748807
chr22	3752403	3753771
chr22	3807093	3809227
chr22	3812149	3815993
chr22	3841139	4128732
chr22	4145075	4157833
chr22	4229666	4291278
chr22	4312412	4314288
chr22	4409321	4448073
chr22	4471767	4474420
chr22	4479560	4491801
chr22	4661600	4674054
chr22	4793794	5720650
chr22	5720694	5728749
chr22	5760141	5775656
chr22	5779774	5781722
chr22	5827712	5833506
chr22	5940462	6237353
chr22	6340074	6343722
chr22	6393557	6394094
chr22	6397270	6399581
chr22	6416706	6419427
chr22	6452910	6454596
chr22	6470662	6478601
chr22	6530478	6550173
chr22	6724442	7448015
chr22	7479189	7485243
chr22	7496873	7499006
chr22	7516137	7517510
chr22	7527688	7531541
chr22	7556525	7559561
chr22	7559726	7584358
chr22	7614005	7615391
chr22	7632457	7634607
chr22	7647094	7653117
chr22	7759145	8276611
chr22	8321654	8461789
chr22	8489239	8919927
chr22	8941568	8941826
chr22	8954330	9048630
chr22	9151293	9166656
chr22	9247579	9251457
chr22	9315474	9320537
chr22	9343602	9346649
chr22	9364841	9720911
chr22	9795619	9803869
chr22	9804032	9807311
chr22	9832423	9836274
chr22	9839196	9841333
chr22	9946504	10293568
chr22	10341988	10424956
chr22	10529794	10535670
chr22	10548153	10550289
chr22	10567415	10568764
chr22	10621704	10623827
chr22	10626751	10630585
chr22	10655768	10665166
chr22	10671593	10677088
chr22	10716788	11013020
chr22	11202246	11211789
chr22	11228084	11230031
chr22	11261965	11263948
chr22	11281177	11283169
chr22	11287923	11288246
chr22	11340578	11343892
chr22	11410993	11412551
chr22	11456252	11458176
chr22	11507140	11510283
chr22	11526349	11529452
chr22	11556215	11557025
chr22	11578307	12161875
chr22	12283837	12289227
chr22	12298066	12327143
chr22	12358860	12359116
chr22	12378795	12378963
chr22	12403155	12407579
chr22	12410151	12412325
chr22	12420151	12554764
chr22	12583263	12592442
chr22	12617571	12617748
chr22	12666501	12672038
chr22	12765164	15786187
chr22	15926552	16045085
chr22	16086102	16092306
chr22	16338507	16339514
chr22	16453393	16465838
chr22	16514391	16661678
chr22	16798016	16811126
chr22	16834972	16932518
chr22	16949610	16952329
chr22	16979900	17057613
chr22	17062358	17063283
chr22	17424208	17425501
chr22	18873529	18879842
chr22	19066844	19074963
chr22	19100335	19107854
chr22	20032203	20037050
chr3	90339372	91480350
chr3	91711537	95544065
chr3	95655243	95657915
chr3	95661511	95662879
chr3	95716208	95718346
chr3	95721267	95725109
chr3	95750269	96498140
chr4	49050159	49115450
chr4	49155675	49160250
chr4	49171867	49173971
chr4	49194113	49195479
chr4	49205774	49209483
chr4	49233320	49294583
chr4	49318851	49322560
chr4	49325506	49327634
chr4	49380739	49382104
chr4	49399243	49401356
chr4	49413839	49415059
chr4	49415064	49418975
chr4	49529314	55303192
chr4	55305874	55308679
chr4	57435218	57435402
chr5	46161727	50449725
chr5	50455749	50962194
chr5	50968285	51082874
chr6	57216843	57217093
chr6	58079100	58104742
chr6	58243294	61413505
chr6	61451010	61451319
chr6	62162096	62211469
chr6	62446529	62665581
chr7	55900922	55908176
chr7	56524205	56610877
chr7	56837850	56844478
chr7	56885066	56896173
chr7	57035476	57070032
chr7	57380900	57385900
chr7	57424468	57426315
chr7	57459471	57465066
chr7	57728534	57728920
chr7	57729503	57741655
chr7	57996168	58022004
chr7	58062065	58068162
chr7	58081410	58084542
chr7	58112421	58113868
chr7	58123902	58311534
chr7	58328698	58331512
chr7	58348140	58567598
chr7	58582813	58585318
chr7	58623017	58624388
chr7	58659281	58662419
chr7	58679328	58830584
chr7	58846986	58849451
chr7	58903415	58905880
chr7	58922280	59079941
chr7	59096852	59099991
chr7	59134896	59136267
chr7	59164521	59172178
chr7	59200132	59242825
chr7	59262993	59269000
chr7	59285737	59305753
chr7	59332271	59355975
chr7	59372014	59374580
chr7	59398555	59610435
chr7	59612912	59834354
chr7	59857463	59913529
chr7	59940284	59941196
chr7	59975939	59978660
chr7	59994276	60023596
chr7	60041899	64188435
chr7	64944661	64983133
chr7	65232468	65239767
chr7	65433709	65440849
chr7	65446687	65451678
chr7	65489525	65509466
chr7	65576080	65592231
chr7	65600065	65609606
chr7	65806253	65867365
chr7	66074162	66091336
chr7	66697029	66709007
chr8	43506737	43516671
chr8	43785457	43786545
chr8	43808924	43815721
chr8	43818992	43825494
chr8	43835447	46406289
chr8	46423659	46642146
chr8	46650160	46656000
chr8	46663188	46703931
chr8	46704295	46920436
chr8	47010177	47027325
chr8	47153542	47157489
chr8	47189719	47202994
chr8	47215034	47240294
chr8	47257084	47269175
chr8	47378771	47379607
chr8	48460321	48466602
chr9	40119875	40135523
chr9	40305572	40306924
chr9	40336426	40342038
chr9	40539564	40552955
chr9	40573469	40581494
chr9	40628581	40629900
chr9	40759844	40765269
chr9	41592381	41594116
chr9	41642076	41651174
chr9	41934694	41951669
chr9	42056641	42062088
chr9	42175804	42190907
chr9	42363429	42408618
chr9	42411678	42483349
chr9	42612328	42616459
chr9	42646395	42648005
chr9	42695084	42700393
chr9	42723519	42757830
chr9	42955467	42961085
chr9	42990598	42991952
chr9	43193890	43199183
chr9	43249506	43251239
chr9	44473333	44474692
chr9	44498993	44504623
chr9	44705245	44775912
chr9	44799160	44812876
chr9	44864060	44865067
chr9	44892269	44895482
chr9	44899868	47638225
chr9	47737183	47742620
chr9	47841420	47857072
chr9	48141209	48150354
chr9	48303506	48305237
chr9	48354751	48383622
chr9	48476973	76694047
chr9	76804204	76809962
chr9	76823087	76825316
chr9	76845482	76846837
chr9	76939407	76941461
chr9	76944375	76948224
chr9	76972369	76977867
chr9	77041361	77058678
chr9	77232488	77240220
chr9	77247054	77276265
chr9	77279322	77282899
chr9	77289240	77348106
chr9	77476784	77481008
chr9	77510924	77513280
chr9	77560408	77569867
chr9	77599464	77605320
chr9	77804649	77805738
chr9	77854633	77855225
chr9	78025024	78040719
chr9	79450913	79452644
chr9	79500659	79509797
chr9	79709306	79710650
chr9	79740134	79746250
chr9	79941019	79946750
chr9	79969508	79984161
chr9	80031273	80033619
chr9	80163515	80168936
chr9	80367431	80372855
chr9	80485822	80500930
chr9	81268901	81269165
chrX	57362331	57392493
chrX	57395182	61247454
chrY	21838	71778
chrY	92015	98020
chrY	112829	112908
chrY	205969	206747
chrY	271398	275248
chrY	611556	613360
chrY	727336	727531
chrY	1129134	1129205
chrY	1154148	1162791
chrY	2122285	2156653
chrY	2427647	2427740
chrY	5919894	5938581
chrY	5965500	6004304
chrY	6018308	6143012
chrY	6160041	6164931
chrY	6176522	6187892
chrY	6200824	6205755
chrY	7306340	7312537
chrY	7322780	7348637
chrY	7459760	7482871
chrY	7514005	7540832
chrY	7573016	7636648
chrY	7658298	7752408
chrY	7782818	7802034
chrY	7904124	7941405
chrY	7966924	8053800
chrY	8079419	8130262
chrY	8144419	8190803
chrY	8201411	8445368
chrY	8547525	8591111
chrY	8626881	8633874
chrY	8646482	8685221
chrY	8697855	8698138
chrY	8731022	8731173
chrY	8841292	8841544
chrY	8853738	9871195
chrY	9917626	9936842
chrY	9950071	9951609
chrY	9962292	9962331
chrY	9973846	9978745
chrY	9993193	10113208
chrY	10127200	10166023
chrY	10196324	10233554
chrY	10270311	10280308
chrY	10339949	10359241
chrY	10375755	10407357
chrY	10407720	10412229
chrY	10438221	10438479
chrY	10463458	10463635
chrY	10487820	10494847
chrY	10522174	11070712
chrY	11076842	11261834
chrY	11308684	11325103
chrY	11337458	11337545
chrY	11349587	11358411
chrY	11401935	11407512
chrY	11512198	11555784
chrY	11702924	11703191
chrY	11711672	12656463
chrY	13120468	13125128
chrY	17984935	17984964
chrY	18253674	18253801
chrY	18366377	18366746
chrY	18464277	18473819
chrY	18558734	18611766
chrY	18738966	18739219
chrY	18979820	18980073
chrY	19107278	19160310
chrY	19245218	19254760
chrY	19352265	19352634
chrY	20296307	20296384
chrY	20961203	21226263
chrY	21838153	21838942
chrY	21862392	21881102
chrY	21892252	21895147
chrY	21931060	21933944
chrY	21947493	21962355
chrY	22186211	22195961
chrY	22255130	22286596
chrY	22299896	22312595
chrY	22328436	22354765
chrY	22368038	22481729
chrY	22492750	22496822
chrY	22612657	22612808
chrY	22645683	22790092
chrY	22929079	23022243
chrY	23033646	23041642
chrY	23088475	23129408
chrY	23205283	23223933
chrY	23235336	23328474
chrY	23465849	23511916
chrY	23596716	23605783
chrY	23642694	23680776
chrY	23712292	23754337
chrY	23788687	23850326
chrY	23871939	23881907
chrY	23907257	23908944
chrY	23972702	24016740
chrY	24056189	24091770
chrY	24155545	24157232
chrY	24182578	24192546
chrY	24214158	24275797
chrY	24310129	24352174
chrY	24383693	24393904
chrY	24399273	24421773
chrY	24458678	24467734
chrY	24586518	24586709
chrY	24613230	24616693
chrY	24653012	24654022
chrY	24667085	24667544
chrY	24678778	24685979
chrY	24860164	24860528
chrY	25298723	25343173
chrY	25513953	25515650
chrY	25579403	25631911
chrY	25671357	25711710
chrY	25775485	25777172
chrY	25802534	25812502
chrY	25834112	25895769
chrY	25930108	25972156
chrY	26003676	26041756
chrY	26078666	26087721
chrY	26206468	26206659
chrY	26233177	26236640
chrY	26272956	26273966
chrY	26287041	26287500
chrY	26298732	26305929
chrY	26480100	26480464
chrY	26918142	26962594
chrY	27220781	27221112
chrY	27245276	27252244
chrY	27449931	62037362
chrY	62052955	62059882
chrY	62061431	62087298
chrY	62452320	62453637
